# Single-soma transcriptomics of tangle-bearing neurons in Alzheimer’s disease reveals the signatures of tau-associated synaptic dysfunction

**DOI:** 10.1101/2020.05.11.088591

**Authors:** Marcos Otero-Garcia, Yue-Qiang Xue, Tamara Shakouri, Yongning Deng, Samuel Morabito, Thomas Allison, William E. Lowry, Riki Kawaguchi, Vivek Swarup, Inma Cobos

## Abstract

Aggregation of hyperphosphorylated tau in neurofibrillary tangles (NFTs) is closely associated with neuronal death and cognitive decline in Alzheimer’s disease (AD). To define the signatures that distinguish between aggregation-prone and resistant cell states in AD, we developed a FACS-based method for the high-throughput isolation and transcriptome profiling of individual cells with cytoplasmic aggregates and profiled 63,110 somas from human AD brains. By comparing NFT-bearing and NFT-free somas within and across neuronal subtypes, we identified the cell-type-specific and shared states. NFT-bearing neurons shared a marked upregulation of genes associated with synaptic transmission, including a core set of 63 genes enriched for synaptic vesicle cycle and transsynaptic signaling, whereas glucose metabolism and oxidative phosphorylation changes were highly neuronal-subtype-specific. Apoptosis was modestly enriched in NFT-bearing neurons despite the strong link between tau and cell death. Our datasets provide a resource for investigating tau-mediated neurodegeneration and a platform for biomarker and drug target discovery.
