## Supplementary material for "Single-soma transcriptomics of tangle-bearing neurons in Alzheimer’s disease reveals the signatures of tau-associated synaptic dysfunction": Table S2

### Sheet: 10x Sequencing QC
Table S2. Single-cell sequencing metrics. Estimated numbers of cells and sequencing and alignment metrics for each sample, obtained with the cellranger count pipeline from Cell Ranger (10x Genomics).
Sample	Estimated Number of Cells	Mean Reads per Cell	Median Genes per Cell	Number of Reads	Valid Barcodes	Sequencing Saturation	Q30 Bases in Barcode	Q30 Bases in RNA Read	Q30 Bases in Sample Index	Q30 Bases in UMI	Reads Mapped to Genome	Reads Mapped Confidently to Genome	Reads Mapped Confidently to Intergenic Regions	Reads Mapped Confidently to Intronic Regions	Reads Mapped Confidently to Exonic Regions	Reads Mapped Confidently to Transcriptome	Reads Mapped Antisense to Gene	Fraction Reads in Cells	Total Genes Detected	Median UMI Counts per Cell
1-MAP2	5858	49771	1451	291558846	0.933	0.762	0.954	0.903	0.928	0.951	0.914	0.876	0.074	0.466	0.336	0.311	0.012	0.873	22674	2454
1-AT8	2995	76669	1690	229626076	0.935	0.844	0.954	0.908	0.927	0.952	0.919	0.88	0.066	0.406	0.408	0.383	0.011	0.859	21021	2787
2-MAP2	5497	58370	1351	320864817	0.935	0.815	0.954	0.913	0.929	0.952	0.931	0.894	0.074	0.433	0.386	0.361	0.013	0.785	22211	2146
2-AT8	4030	84629	1804	341056051	0.937	0.832	0.954	0.91	0.925	0.951	0.932	0.897	0.07	0.394	0.433	0.407	0.013	0.78	21955	3038
3-MAP2	4623	69824	1152	322799469	0.933	0.859	0.953	0.912	0.927	0.951	0.93	0.892	0.079	0.469	0.344	0.322	0.011	0.85	21872	1913
3-AT8	1934	102234	1187	197722472	0.938	0.91	0.954	0.915	0.936	0.951	0.924	0.884	0.072	0.398	0.414	0.392	0.01	0.82	19868	1822
4-MAP2	3955	78716	898	311323066	0.929	0.901	0.954	0.918	0.911	0.952	0.94	0.895	0.078	0.443	0.374	0.353	0.01	0.851	20671	1374
4-AT8	3570	82911	830	295993889	0.927	0.929	0.954	0.917	0.916	0.952	0.938	0.899	0.07	0.412	0.417	0.395	0.01	0.879	19912	1237
5-MAP2	5402	58615	1540	316642718	0.939	0.836	0.954	0.922	0.915	0.952	0.948	0.901	0.072	0.382	0.447	0.42	0.012	0.81	22115	2437
5-AT8	530	78529	1975	41620884	0.937	0.848	0.954	0.916	0.899	0.95	0.94	0.887	0.062	0.327	0.499	0.472	0.011	0.785	17449	3247
6-MAP2	3657	61282	1001	224108376	0.96	0.865	0.954	0.898	0.922	0.952	0.896	0.847	0.076	0.421	0.35	0.329	0.01	0.832	20969	1491
6-AT8	1755	107338	1243	188379150	0.959	0.883	0.954	0.896	0.934	0.951	0.89	0.843	0.069	0.364	0.41	0.388	0.01	0.78	19687	1956
7-MAP2	4604	72824	1663	335284868	0.929	0.774	0.952	0.912	0.92	0.95	0.935	0.898	0.077	0.482	0.338	0.312	0.014	0.819	22607	3178
7-AT8	5345	61628	1815	329402366	0.93	0.771	0.954	0.908	0.939	0.951	0.935	0.9	0.071	0.432	0.396	0.368	0.016	0.826	22370	3319
8-MAP2	4927	63251	928	311641422	0.951	0.867	0.954	0.897	0.874	0.952	0.909	0.873	0.081	0.47	0.322	0.302	0.01	0.857	21594	1499
8-AT8	4614	54038	1306	249332172	0.95	0.828	0.954	0.895	0.921	0.951	0.906	0.871	0.072	0.418	0.381	0.359	0.011	0.849	21196	2117
TOTAL MAP2	38523
TOTAL AT8	24773
TOTAL (MAP2+AT8)	63296
AVERAGE MAP2		64081.6	1248	3.04278e+08	0.938625	0.834875	0.953625	0.909375	0.91575	0.9515	0.925375	0.8845	0.076375	0.44575	0.362125	0.33875	0.0115	0.834625	21839.1	2061.5
AVERAGE AT8		80997	1481.25	2.34142e+08	0.939125	0.855625	0.954	0.908125	0.924625	0.951125	0.923	0.882625	0.069	0.393875	0.41975	0.3955	0.0115	0.82225	20432.2	2440.38
AVERAGE (MAP2+AT8)		72539.3	1364.62	2.6921e+08	0.938875	0.84525	0.953813	0.90875	0.920188	0.951313	0.924188	0.883563	0.0726875	0.419813	0.390937	0.367125	0.0115	0.828437	21135.7	2250.94
